# Structural disruption of BAF chromatin remodeller impairs neuroblastoma metastasis by reverting an invasiveness epigenomic program

**DOI:** 10.1101/2022.05.17.492122

**Authors:** Carlos Jiménez, Roberta Antonelli, Mariona Nadal-Ribelles, Laura Devis-Jauregui, Pablo Latorre, Carme Solé, Marc Masanas, Adrià Molero-Valenzuela, Aroa Soriano, Josep Sánchez de Toledo, David Llobet-Navas, Josep Roma, Francesc Posas, Eulàlia de Nadal, Soledad Gallego, Lucas Moreno, Miguel F. Segura

**Affiliations:** Group of Childhood Cancer and Blood Disorders, Vall d’Hebron Research Institute (VHIR), Universitat Autònoma de Barcelona (UAB), Barcelona, Spain; Institute for Research in Biomedicine, The Barcelona Institute of Science and Technology, Barcelona, Spain; Department of Medicine and Life Sciences (MELIS), Universitat Pompeu Fabra (UPF), Barcelona, Spain; Molecular Mechanisms and Experimental Therapy in Oncology-Oncobell Program, Bellvitge Biomedical Research Institute, L’Hospitalet de Llobregat, Spain; Catalan Institute of Oncology, L’Hospitalet de Llobregat, Spain; Low Prevalence Tumors. Centro de Investigación Biomédica en Red de Cáncer (CIBERONC), Instituto de Salud Carlos III, Madrid, Spain; Paediatric Oncology and Haematology Department, Vall d’Hebron University Hospital, Barcelona, Spain

**Keywords:** Epigenetics, Epigenomics, Cancer, Neuroblastoma, Chromatin remodelling, SWI/SNF, Metastasis

## Abstract

**Background:** Epigenetic programming during development is essential for determining cell lineages, and alterations in this programming contribute to the initiation of embryonal tumour development. In neuroblastoma, neural crest progenitors block their course of natural differentiation into sympathoadrenergic cells, leading to the development of aggressive and metastatic paediatric cancer. Research of the epigenetic regulators responsible for oncogenic epigenomic networks is crucial for developing new epigenetic-based therapies against these tumours. Mammalian switch/sucrose non-fermenting (mSWI/SNF) ATP-dependent chromatin remodelling complexes act genome-wide translating epigenetic signals into open chromatin states. The present study aimed to understand the contribution of mSWI/SNF to the oncogenic epigenomes of neuroblastoma and its potential as a therapeutic target.

**Methods:** Functional characterisation of the mSWI/SNF complexes was performed in neuroblastoma cells using proteomic approaches, loss-of-function experiments, transcriptome and chromatin accessibility analyses, and *in vitro* and *in vivo* assays.

**Results:** Neuroblastoma cells contain three main mSWI/SNF subtypes, but only BRG1-associated factor (BAF) complex disruption through silencing of its key structural subunits, ARID1A and ARID1B, impairs cell proliferation by promoting cell cycle blockade. Genome-wide chromatin remodelling and transcriptomic analyses revealed that BAF disruption results in the epigenetic repression of an extensive invasiveness-related expression program involving integrins, cadherins, and key mesenchymal regulators, thereby reducing adhesion to the extracellular matrix and the subsequent invasion *in vitro* and drastically inhibiting the initiation and growth of neuroblastoma metastasis *in vivo*.

**Conclusions:** We report a novel ATPase-independent role for the BAF complex in maintaining an epigenomic program that allows neuroblastoma invasiveness and metastasis, urging for the development of new BAF pharmacological structural disruptors for therapeutic exploitation in metastatic neuroblastoma.
