## Additional File 3 for "Structural disruption of BAF chromatin remodeller impairs neuroblastoma metastasis by reverting an invasiveness epigenomic program"

### Sheet: ATAC + RNA-Seq repressed genes
Gene symbol	log2FC shARID1AB/B RNAseq	padj RNAseq
GJA5	-4.923	3.49223e-05
EDN3	-4.70326	3.31292e-33
DPT	-4.40548	7.64475e-07
S100A16	-4.0147	1.79212e-21
MYO7B	-3.95046	0.00446677
KCNMB1	-3.93688	0.00666685
SPINK4	-3.92521	2.72604e-08
PROKR2	-3.8007	0.0142822
ITGB6	-3.74422	0.0377836
LINC01091	-3.73206	4.09614e-10
LINC00578	-3.7043	0.00026871
OBP2A	-3.66193	0.000663106
DMP1	-3.48081	3.16942e-05
HGF	-3.4746	7.62948e-34
SLC16A12	-3.41621	0.0194941
EDN2	-3.40621	1.31049e-08
RET	-3.39476	1.06649e-28
SCGN	-3.35608	1.3866e-06
C14orf180	-3.35509	0.0147742
TDO2	-3.33803	0.0219581
RIT2	-3.32639	0.000307434
LCP2	-3.3057	0.0063908
AGBL1	-3.26317	9.81307e-07
MAGEL2	-3.25086	3.18761e-05
LINC00702	-3.22373	2.89334e-08
FAM216B	-3.20101	0.0175768
ITGB3	-3.15201	1.22248e-15
COL6A3	-3.14164	1.37127e-13
AQP1	-3.13744	7.92299e-09
S1PR3	-3.0928	4.72728e-76
TMC3	-3.0903	0.000840253
CDH5	-3.05229	0.0330335
COX4I2	-2.99891	0.00156949
ANKRD1	-2.93967	1.43385e-06
RGS8	-2.92965	4.89222e-12
SNCG	-2.90302	0.000228127
NIPAL4	-2.89785	9.0093e-16
CD226	-2.87818	0.00550046
EVA1A	-2.8705	3.91751e-92
XPNPEP2	-2.78152	3.50399e-15
LOXL2	-2.76324	1.59579e-115
IRF6	-2.73827	9.42198e-28
NAV2	-2.71686	1.25235e-25
CMKLR1	-2.70446	9.57397e-10
PHLDB2	-2.67684	0.00157925
SULT1E1	-2.66696	1.24785e-09
VCAN	-2.64682	3.37759e-27
ZBTB16	-2.64653	0.0125374
GBP1	-2.57577	0.0188805
MPP4	-2.57444	4.39978e-08
USH1C	-2.54097	0.000616612
PTGER2	-2.53399	9.57896e-15
COLEC12	-2.5255	3.57205e-11
PRLHR	-2.52481	1.09795e-10
KCNJ2	-2.51667	0.00824747
CHSY3	-2.51408	2.0978e-14
MYLK	-2.49782	2.148e-23
TGFBI	-2.49216	5.3721e-26
KRT80	-2.45772	3.48981e-08
LINC00311	-2.45447	8.66952e-05
TNFRSF19	-2.42256	7.97021e-08
CD96	-2.41786	0.0408231
VCAM1	-2.40721	0.00225573
DOCK2	-2.40602	2.89666e-12
IGFN1	-2.39274	0.0303989
CSPG4	-2.3848	9.73778e-06
CRYGC	-2.37308	0.0382934
JPH2	-2.3547	0.0109296
ARHGEF16	-2.33708	2.13215e-05
ETS1	-2.33548	1.9494e-09
NPTX2	-2.32077	7.23686e-13
CREB5	-2.32018	1.98033e-64
ANGPTL4	-2.30307	0.000316717
EPHA4	-2.29049	3.97823e-09
REP15	-2.27829	1.44219e-12
ANGPT2	-2.26626	0.000118425
IGFBP7-AS1	-2.23683	1.20993e-06
SH3PXD2A	-2.23389	2.89023e-08
GPR50	-2.22998	1.67005e-08
ITGA9	-2.21899	8.42915e-20
COL2A1	-2.21421	0.0256917
PTPRC	-2.20869	3.76826e-06
TPBG	-2.20769	4.35788e-13
ITGAV	-2.19376	1.45012e-61
HTR2B	-2.18895	4.74415e-07
KCNA2	-2.17748	2.87767e-13
PDLIM3	-2.16383	8.24106e-41
MEGF6	-2.16064	0.00207171
ITGA4	-2.13991	1.27538e-10
FLVCR2	-2.13583	0.000585158
ENC1	-2.1326	5.21717e-10
HEG1	-2.12575	6.05094e-29
RGS20	-2.12318	8.66846e-05
RBM47	-2.11911	0.00568107
CD177	-2.10975	0.0238674
RNF152	-2.10902	6.06378e-10
LIX1	-2.10721	6.5405e-08
MYO10	-2.09635	3.92596e-15
MOXD1	-2.09466	0.000998238
UNC13C	-2.09243	3.398e-07
GPC4	-2.09103	0.0101117
CDC42SE2	-2.07648	0.000402353
JAKMIP1	-2.07224	8.64224e-05
ARHGEF40	-2.05968	8.04693e-40
ITGA6	-2.05578	4.53274e-11
ADAMTS9	-2.0556	1.79632e-07
TMEM30A	-2.05032	1.31933e-26
OLFML3	-2.04698	2.22746e-20
SPATS2L	-2.04151	6.58716e-260
PID1	-2.04011	1.58051e-06
COL1A2	-2.03058	0.00510236
RFTN1	-2.02463	4.38871e-06
APLNR	-2.02372	0.000256489
TAGLN2	-2.0123	2.16154e-18
PHTF2	-2.01077	1.11299e-44
ARHGAP26	-2.00767	5.68037e-14
ARHGAP6	-2.00356	4.63806e-09
PEAR1	-1.99897	2.39141e-30
FGD5	-1.99364	0.00897178
SDC1	-1.99339	5.76031e-13
ATP6V1G3	-1.98803	0.00363031
NID1	-1.98336	1.97714e-09
C6orf223	-1.97505	0.0374704
ADAMTS2	-1.9731	2.71785e-08
GEM	-1.9706	0.00351221
NEK7	-1.97025	1.40851e-21
TMEM154	-1.96671	0.00127476
ANKRD40	-1.95617	7.11126e-09
HNMT	-1.95116	0.0129875
NPAS3	-1.9454	0.00886772
RAPGEF3	-1.93133	4.48571e-12
IGFBP7	-1.92037	7.68479e-21
IMPAD1	-1.91065	0.00137794
CDC42BPG	-1.91026	5.50964e-14
LINC00639	-1.90811	8.03441e-06
PTPRE	-1.90674	4.54761e-48
PRSS12	-1.88689	7.86046e-12
FGFR2	-1.88588	1.45313e-06
FILIP1L	-1.87447	1.33888e-07
NEDD9	-1.86782	2.53909e-21
IL33	-1.86762	0.0100738
NGF	-1.85756	0.00463735
AQP3	-1.85337	7.45414e-09
TNS3	-1.8529	0.0369819
OLFML2B	-1.84357	1.08652e-07
GLIPR2	-1.84194	8.32682e-51
RAB11FIP2	-1.83751	5.61708e-05
C12orf75	-1.83663	4.9875e-05
LMNB1	-1.83235	8.17701e-15
ADAMTS15	-1.82916	4.59758e-05
DKK3	-1.82882	3.73843e-12
CDH11	-1.82113	0.000101718
CA12	-1.81814	0.00018904
BNC2	-1.81458	6.22247e-07
ISLR	-1.80997	9.39113e-11
SCN5A	-1.80861	0.000306397
NHSL1	-1.80816	3.15508e-13
PLEKHA6	-1.80233	9.77096e-29
YAP1	-1.80191	0.000874296
ZC3H12C	-1.79956	6.95244e-10
FER1L6	-1.79804	0.000165624
AKAP12	-1.79787	1.0317e-08
ARSI	-1.79544	1.66192e-08
RBPJ	-1.79061	7.5003e-17
SLC43A3	-1.78699	1.46783e-24
FAM181B	-1.77866	0.000435492
CHRM1	-1.7698	0.00129185
TIMP3	-1.76334	0.00115395
OPCML	-1.75946	0.00160889
GREM2	-1.75426	1.20285e-14
SMPD5	-1.74974	0.00644709
CCKAR	-1.7437	0.0013215
RBMS3-AS2	-1.74082	0.0173099
TRPA1	-1.73395	0.000888301
FBLN2	-1.73384	8.90517e-05
OTOG	-1.72932	0.0144599
ITPR1	-1.72292	1.27935e-07
ANGPT1	-1.71843	3.37999e-36
LHFPL2	-1.71173	5.66745e-07
MAN2A1	-1.70511	7.30494e-07
SH3TC2	-1.70231	9.37029e-09
DUSP6	-1.70139	8.55383e-08
CORO2B	-1.68902	1.01057e-08
ADAMTS9-AS2	-1.6869	8.40785e-11
DCP2	-1.67422	7.44734e-09
GADD45A	-1.6733	6.63569e-09
PDGFRB	-1.65236	4.99143e-08
MAN1A1	-1.65175	1.07899e-17
MEGF9	-1.64261	2.57963e-13
ABI3BP	-1.64102	0.0144599
KLF12	-1.63673	1.55269e-39
TJP2	-1.63419	3.30438e-18
PALMD	-1.6285	2.06363e-34
LUM	-1.62755	1.37055e-12
LRRC8C	-1.62739	2.57388e-20
LRRC4C	-1.62539	5.05421e-24
MYO1B	-1.616	0.000105231
SFXN1	-1.60997	4.12833e-11
MYH10	-1.6069	3.43552e-34
CXCR4	-1.60629	0.0198966
BMP4	-1.6044	0.000596171
FRMD3	-1.60386	5.61872e-09
APAF1	-1.59354	3.33633e-13
MID1	-1.5934	0.00115481
TLR4	-1.58974	2.42483e-05
RFC3	-1.588	3.06124e-10
RASL11B	-1.58767	1.13812e-23
ZFP36L1	-1.58211	3.41157e-48
LRRC17	-1.58152	7.40793e-18
FILIP1	-1.57762	2.76056e-08
ITGA8	-1.5748	0.033776
ATOH8	-1.57418	5.17224e-15
PDZD2	-1.55965	0.0438035
TLR7	-1.55755	0.0236779
MDFI	-1.55719	1.51544e-07
MZT1	-1.55423	0.000321765
CHST11	-1.54924	0.024984
MYB	-1.54774	1.78596e-08
RAG2	-1.54734	9.30524e-08
WNT6	-1.54658	0.00763619
CENPW	-1.54207	0.00109913
DYRK2	-1.54039	2.77717e-27
ADAMTS14	-1.53444	0.000107007
SAMD9	-1.53315	0.00168441
FRAS1	-1.52887	1.58814e-12
LRRC8B	-1.52781	1.57486e-05
VMA21	-1.52769	3.40195e-07
PAPPA2	-1.52584	0.0112168
ITGA11	-1.52462	2.44977e-14
ATXN1	-1.52443	0.000176732
RASSF3	-1.52357	0.0470704
PTX3	-1.52319	5.54449e-05
USP1	-1.52257	2.84354e-07
CRISPLD1	-1.51467	0.000213241
MYO3B	-1.51466	0.00178517
DPYSL3	-1.5126	0.00761713
ITGA2	-1.5126	0.00256331
ATP2B3	-1.50995	0.00188207
FRZB	-1.50964	0.000208258
OSBPL3	-1.50893	0.00810915
SH3RF3	-1.50823	0.00433588
HS6ST1	-1.50793	0.00558262
PKIA	-1.50634	0.0313225
ARHGAP42	-1.5038	0.000134168
BACH2	-1.5005	0.00115292
NUP35	-1.49936	0.000279761
NFIB	-1.49932	2.43778e-13
KLF6	-1.49559	2.148e-23
ARHGAP28	-1.49488	0.000258798
RASSF5	-1.48609	7.2868e-06
PCDH7	-1.48354	5.67616e-09
SLC30A1	-1.48257	9.24221e-08
GAS2L3	-1.47604	7.91842e-05
PAFAH1B2	-1.47494	0.0110463
MCHR1	-1.47413	0.00275281
PHACTR2	-1.47289	2.07653e-17
RD3	-1.47072	0.000466814
NRG3	-1.46778	0.01615
NTM	-1.46557	1.69937e-19
VASH1	-1.46231	2.03045e-21
CD9	-1.45827	0.00018291
NPAS2	-1.4533	0.000837987
EMP2	-1.44983	2.33622e-07
VSNL1	-1.43818	0.00134527
IL17RD	-1.43799	5.7073e-37
CRABP2	-1.42882	1.26216e-15
SYTL5	-1.42165	0.000365378
SLC10A4	-1.41515	2.5219e-06
SRPX	-1.41203	0.00123091
PIM1	-1.40956	0.0150712
RAPH1	-1.40921	6.09971e-09
PTN	-1.4075	2.95546e-12
DCHS1	-1.40501	1.93026e-08
ASAP2	-1.40253	6.07989e-26
ITPKB	-1.39843	3.12633e-05
CLCN3	-1.39772	0.0123467
SEMA5A	-1.39687	0.0128232
BCL2	-1.39496	0.00163124
CACHD1	-1.37833	7.29971e-29
GPM6B	-1.37622	6.99695e-89
LMCD1	-1.37293	1.38907e-33
ANKRD33B	-1.37155	7.00001e-05
IL4R	-1.37001	1.51569e-43
EFR3A	-1.36338	0.000281701
C6	-1.36138	1.88548e-05
DUSP7	-1.35978	4.43394e-16
MCM5	-1.35417	4.31415e-30
LZTS1	-1.35206	1.50913e-16
LYPD6	-1.35078	0.00393196
S100A2	-1.35058	0.000438131
C1QL1	-1.34483	0.00161315
EMILIN3	-1.34142	5.85871e-05
SAMD4A	-1.34115	0.00482888
SPOCD1	-1.33915	0.00160739
MCTP1	-1.33824	0.00267714
DUSP10	-1.33336	2.11775e-06
CCDC80	-1.32782	0.0184625
ANO4	-1.32691	1.20596e-13
ETS2	-1.32487	6.20617e-11
VGLL4	-1.32303	0.00356754
CLVS1	-1.31681	0.00303545
CYTL1	-1.31356	2.29108e-17
SMCO4	-1.31268	5.01284e-10
OLFML2A	-1.31166	0.00133578
ST6GAL2	-1.30172	8.75605e-09
FAM102B	-1.30163	8.35028e-07
SYNJ2	-1.29968	8.03661e-05
APH1B	-1.2986	1.34301e-29
TENM4	-1.29855	0.000303129
TMEM119	-1.29833	2.00126e-09
DEPDC1	-1.2979	2.56748e-35
C1QTNF5	-1.29398	0.00018291
CDK14	-1.29317	0.00165628
TFPI	-1.29283	0.00822643
PTPN14	-1.29266	0.000226114
ADORA1	-1.29255	0.000118495
MB21D2	-1.28958	0.000494497
SLC27A6	-1.28744	7.02217e-05
WIPF1	-1.28591	1.55875e-05
RELN	-1.28292	1.10678e-07
NFKBIZ	-1.28235	0.00274575
C22orf24	-1.28006	0.00630152
MSX1	-1.2798	0.00061014
LINC00887	-1.27127	0.00124775
GPRC5B	-1.2712	1.55006e-10
RELT	-1.26816	8.24158e-08
IRX5	-1.26535	1.75053e-19
CD34	-1.26499	2.31443e-05
MELK	-1.26416	4.11295e-07
GAB1	-1.26397	3.02796e-06
ERRFI1	-1.26381	0.00266723
RAI2	-1.26232	0.00792977
CD83	-1.25903	2.76851e-09
CLMN	-1.25104	0.0135109
SPCS3	-1.24744	9.79089e-14
TRIO	-1.24716	3.60721e-07
CALCRL	-1.24561	9.41706e-09
PHLDA1	-1.24285	8.48892e-13
SLC4A7	-1.23999	1.40674e-06
PANX1	-1.23795	1.58254e-09
CNIH3	-1.23558	4.28347e-05
TMEM237	-1.23517	2.29875e-15
CLVS2	-1.23233	4.39801e-20
CDH2	-1.22999	0.00239426
MAGI1	-1.22847	0.0198943
NUP160	-1.22684	0.0232027
NEGR1	-1.22603	0.0211622
SLCO4A1	-1.22327	6.33429e-06
NCAPH	-1.22104	7.01471e-07
LTBP1	-1.2208	8.78315e-08
TPM1	-1.21976	8.82904e-13
NEURL1B	-1.21772	1.33273e-08
IQGAP2	-1.21453	4.55903e-30
REST	-1.20955	1.32219e-08
ETNK1	-1.20769	3.9425e-14
GMPR	-1.20515	1.18145e-06
NBPF10	-1.20463	2.95854e-08
EXT1	-1.20392	0.0102587
MCM3	-1.2037	4.34588e-36
NEK6	-1.20164	0.0140741
CACNA2D2	-1.19894	0.000430895
MAN1A2	-1.19615	2.13098e-14
FIGNL1	-1.19514	8.74762e-05
TMEM108	-1.19261	1.21593e-07
KLHL13	-1.19132	4.44004e-91
VRK1	-1.19127	0.0034997
AVIL	-1.19054	0.0240122
TWIST1	-1.18944	8.73803e-13
TIAM2	-1.18862	0.000191268
RPH3A	-1.18822	0.000255489
LRFN2	-1.18752	0.0459645
DOK5	-1.18536	0.0387679
COL5A1	-1.1853	0.0251831
ANLN	-1.185	3.92379e-26
TMEM100	-1.18439	0.00290309
LRIG1	-1.18129	0.0315816
TSPAN15	-1.18097	2.88585e-05
SLC12A2	-1.16777	1.87018e-05
RAP2A	-1.16312	0.00179285
GJC1	-1.16171	4.75008e-12
PRRT4	-1.15826	1.158e-13
GMFB	-1.15757	0.0130722
GPC3	-1.15752	0.00150075
PRDM8	-1.15708	1.38205e-09
HECTD2	-1.15524	1.22068e-21
WNT5B	-1.15504	0.0150419
SERTAD4	-1.15466	6.80861e-14
EMCN	-1.15441	0.0410652
FAM124A	-1.15411	0.00278707
SLC25A24	-1.15072	2.65582e-58
RRM1	-1.14894	2.0215e-08
ARFGEF1	-1.1476	5.08376e-06
SPATA5	-1.14191	5.56436e-10
SNAI2	-1.1418	0.0296384
FAM124B	-1.14017	0.00735034
FAM89A	-1.1397	0.0106306
ADAM12	-1.1394	1.81236e-19
SH2D3C	-1.13584	4.18846e-07
TIMELESS	-1.13516	0.000541997
COL22A1	-1.13442	7.45164e-22
KBTBD2	-1.13176	0.00208438
FGFR1	-1.12937	3.7388e-05
MEG9	-1.1258	0.00124378
NTRK1	-1.12247	0.0121447
LPP	-1.12162	9.09002e-09
KIF14	-1.12097	3.48177e-08
CHSY1	-1.12094	5.87024e-29
ARID1B	-1.11792	1.23531e-11
RELL1	-1.11666	6.37991e-11
CDH6	-1.11589	4.18094e-05
FAM91A1	-1.11585	0.000579433
PIP4K2B	-1.11544	1.04989e-64
ANKRD44	-1.10982	2.70363e-42
FBXL7	-1.10799	0.00529522
DRGX	-1.10701	0.000934423
RUNX1T1	-1.09825	0.00441683
XRCC3	-1.0973	0.000683604
MYLK3	-1.0965	0.000127896
XPR1	-1.09489	2.70671e-27
ZWINT	-1.0942	1.31483e-07
SNX25	-1.09134	0.012327
CAPN13	-1.08889	0.00705725
CALU	-1.08827	0.027616
SLC8A1	-1.08674	0.000108547
IER5	-1.08512	5.61084e-19
SPSB4	-1.08311	7.84955e-06
RRM2B	-1.08139	0.0170664
SGTB	-1.08129	4.17285e-11
TCF4	-1.08089	0.00161377
MKI67	-1.07969	1.69505e-15
ST3GAL4	-1.07698	6.68203e-32
COL4A1	-1.07256	1.70924e-43
C1orf21	-1.07047	4.30843e-13
SMYD2	-1.06798	3.1171e-24
SEMA3A	-1.06706	4.46705e-08
SESTD1	-1.06677	1.73563e-08
SDK1	-1.0662	0.0410652
TNFAIP8	-1.06564	3.83065e-08
CACNA2D1	-1.06462	0.000521075
GPR155	-1.06005	0.0377867
GRIK3	-1.05936	0.00290891
NCOA7	-1.05837	0.00182286
VEGFC	-1.05786	0.000572335
HMGB2	-1.0576	3.30395e-06
IGF2R	-1.05717	0.0104461
VAT1L	-1.05553	3.63523e-05
MMP14	-1.05354	4.41194e-07
RPS6KA3	-1.05337	0.0115885
MTMR9	-1.05019	0.0157932
CDCA7	-1.05005	1.77473e-12
NSG1	-1.04802	0.000739812
MBL2	-1.04652	0.0335651
CDK15	-1.04268	0.00054722
DNM1	-1.03675	0.00543088
ST6GALNAC5	-1.03444	4.73267e-09
SYNE2	-1.0341	8.40291e-19
ZNF536	-1.02642	1.98322e-16
ZNF608	-1.02564	4.33389e-13
FSIP1	-1.02415	0.0236488
TMEM106C	-1.02187	0.000444668
GAL	-1.02005	1.64488e-05
COL9A3	-1.01421	1.96021e-06
THSD7A	-1.01362	2.98608e-24
HIVEP3	-1.01101	0.00260377
ILK	-1.00601	1.28018e-26
FREM1	-1.00357	0.00196654
YAF2	-1.00169	0.00718314
COLQ	-1.00166	0.00467669
RCOR2	-1.00161	7.19692e-06
